# Altered host pyruvate metabolism fuels and regulates fungal asexual reproduction

**DOI:** 10.1101/2024.08.22.609210

**Authors:** Mi Yeon Lee, Johan Jaenisch, Amanda G. McRae, Chihiro Hirai-Adachi, Katherine Louie, Leslie P. Silva, Benjamin P. Bowen, Trent R. Northen, Mary C. Wildermuth

## Abstract

Powdery mildew (PM) fungi are widespread pathogens impacting agricultural productivity. As obligate biotrophs, PMs get all nutrients from their host plant. Concurrent with asexual reproduction, the PM *Golovinomyces orontii* induces host lipid body accumulation in plant mesophyll cells underlying the epidermal cell that houses the fungal feeding structure. Herein, we show a PM-induced shift in plant primary metabolism, to bypass the pyruvate dehydrogenase complex (PDHc), acts in a dose-dependent manner to support host storage lipid production for PM acquisition. Not only are plant PDHc bypass-derived lipids incorporated into spore storage lipids, but they also act in a regulatory capacity to control the number of fungal reproductive structures per colony, ensuring the fitness of spores that are formed. Evolutionarily distant plant and animal obligate biotrophs manipulate host lipid metabolism for their own acquisition and we propose altered host pyruvate metabolism, bypassing the host PDHc bottleneck, as a common strategy to increase host source flux to acetate/acetyl-CoA for obligate microbial lipid acquisition.
