## Supplemental Excel File S1 for "Altered host pyruvate metabolism fuels and regulates fungal asexual reproduction"

### Sheet: ADH & PDC
Excel File S1. Reciprocal tBLASTn results indicate that G. orontii MGH1 does not contain a bonafide ADH or PDC, supports STAR Methods.
Golor MGH1 v4 filtered model transcripts from Joint Genome Institute Mycocosm, subject sequences from NCBI nucleotide collections and JGI Mycocosm collection.
S.cerevisiae (Sc) strain S288C sequences retrieved from https://www.yeastgenome.org/.
Query Gene	Query Sequence	Top hit in Golor4 (e-value)	% Identity (ID)	% Coverage (C)	Top Reciprocal BLAST hit with Golor4 query in Sc (e-value)	Top hit with Golor4 query in Mycocosm
Alcohol dehydrogenase (ADH)
ScADH1 (YOL086C)	MSIPETQKGV IFYESHGKLE YKDIPVPKPK ANELLINVKY SGVCHTDLHA WHGDWPLPVK LPLVGGHEGA GVVVGMGENV KGWKIGDYAG IKWLNGSCMA CEYCELGNES NCPHADLSGY THDGSFQQYA TADAVQAAHI PQGTDLAQVA PILCAGITVY KALKSANLMA GHWVAISGAA GGLGSLAVQY AKAMGYRVLG IDGGEGKEEL FRSIGGEVFI DFTKEKDIVG AVLKATDGGA HGVINVSVSE AAIEASTRYV RANGTTVLVG MPAGAKCCSD VFNQVVKSIS IVGSYVGNRA DTREALDFFA RGLVKSPIKV VGLSTLPEIY EKMEKGQIVG RYVVDTSK*	NH
ScADH2 (YMR303C)	MSIPETQKAI IFYESNGKLE HKDIPVPKPK PNELLINVKY SGVCHTDLHA WHGDWPLPTK LPLVGGHEGA GVVVGMGENV KGWKIGDYAG IKWLNGSCMA CEYCELGNES NCPHADLSGY THDGSFQEYA TADAVQAAHI PQGTDLAEVA PILCAGITVY KALKSANLRA GHWAAISGAA GGLGSLAVQY AKAMGYRVLG IDGGPGKEEL FTSLGGEVFI DFTKEKDIVS AVVKATNGGA HGIINVSVSE AAIEASTRYC RANGTVVLVG LPAGAKCSSD VFNHVVKSIS IVGSYVGNRA DTREALDFFA RGLVKSPIKV VGLSSLPEIY EKMEKGQIAG RYVVDTSK*	NH
ScADH3 (YMR083W)	MLRTSTLFTR RVQPSLFSRN ILRLQSTAAI PKTQKGVIFY ENKGKLHYKD IPVPEPKPNE ILINVKYSGV CHTDLHAWHG DWPLPVKLPL VGGHEGAGVV VKLGSNVKGW KVGDLAGIKW LNGSCMTCEF CESGHESNCP DADLSGYTHD GSFQQFATAD AIQAAKIQQG TDLAEVAPIL CAGVTVYKAL KEADLKAGDW VAISGAAGGL GSLAVQYATA MGYRVLGIDA GEEKEKLFKK LGGEVFIDFT KTKNMVSDIQ EATKGGPHGV INVSVSEAAI SLSTEYVRPC GTVVLVGLPA NAYVKSEVFS HVVKSINIKG SYVGNRADTR EALDFFSRGL IKSPIKIVGL SELPKVYDLM EKG…	Golor4|451664 (E-11)	34.1	19.5	YDL168W SFA1, bifunctional alcohol dehydrogenase and formaldehyde dehydrogenase - functions not on ethanol but long chain and complex alcohols. (E=0)	nr_b_b_156044064 Sclerotinia sclerotiorum 1980 UF-70 hypothetical protein; 98% C, 82% ID
ScADH4 (YGL256W)	MSSVTGFYIP PISFFGEGAL EETADYIKNK DYKKALIVTD PGIAAIGLSG RVQKMLEERD LNVAIYDKTQ PNPNIANVTA GLKVLKEQNS EIVVSIGGGS AHDNAKAIAL LATNGGEIGD YEGVNQSKKA ALPLFAINTT AGTASEMTRF TIISNEEKKI KMAIIDNNVT PAVAVNDPST MFGLPPALTA ATGLDALTHC IEAYVSTASN PITDACALKG IDLINESLVA AYKDGKDKKA RTDMCYAEYL AGMAFNNASL GYVHALAHQL GGFYHLPHGV CNAVLLPHVQ EANMQCPKAK KRLGEIALHF GASQEDPEET IKALHVLNRT MNIPRNLKEL GVKTEDFEIL AEHAMHDACH LTN…	NH
ScADH5 (YBR145W)	MPSQVIPEKQ KAIVFYETDG KLEYKDVTVP EPKPNEILVH VKYSGVCHSD LHAWHGDWPF QLKFPLIGGH EGAGVVVKLG SNVKGWKVGD FAGIKWLNGT CMSCEYCEVG NESQCPYLDG TGFTHDGTFQ EYATADAVQA AHIPPNVNLA EVAPILCAGI TVYKALKRAN VIPGQWVTIS GACGGLGSLA IQYALAMGYR VIGIDGGNAK RKLFEQLGGE IFIDFTEEKD IVGAIIKATN GGSHGVINVS VSEAAIEAST RYCRPNGTVV LVGMPAHAYC NSDVFNQVVK SISIVGSCVG NRADTREALD FFARGLIKSP IHLAGLSDVP EIFAKMEKGE IVGRYVVETS K*	Golor4|5186152 (E-09)	48.1	9.8	YJR159W SOR1, sorbitol dehydrogenase (E-107)	Drepanopeziza brunnea MBM_06974 xylitol dehydrogenase; 67% C, 73% ID
ScADH6 (YMR318C)	MSYPEKFEGI AIQSHEDWKN PKKTKYDPKP FYDHDIDIKI EACGVCGSDI HCAAGHWGNM KMPLVVGHEI VGKVVKLGPK SNSGLKVGQR VGVGAQVFSC LECDRCKNDN EPYCTKFVTT YSQPYEDGYV SQGGYANYVR VHEHFVVPIP ENIPSHLAAP LLCGGLTVYS PLVRNGCGPG KKVGIVGLGG IGSMGTLISK AMGAETYVIS RSSRKREDAM KMGADHYIAT LEEGDWGEKY FDTFDLIVVC ASSLTDIDFN IMPKAMKVGG RIVSISIPEQ HEMLSLKPYG LKAVSISYSA LGSIKELNQL LKLVSEKDIK IWVETLPVGE AGVHEAFERM EKGDVRYRFT LVGYDKEFSD *	NH
ScADH7 (YCR105W)	MLYPEKFQGI GISNAKDWKH PKLVSFDPKP FGDHDVDVEI EACGICGSDF HIAVGNWGPV PENQILGHEI IGRVVKVGSK CHTGVKIGDR VGVGAQALAC FECERCKSDN EQYCTNDHVL TMWTPYKDGY ISQGGFASHV RLHEHFAIQI PENIPSPLAA PLLCGGITVF SPLLRNGCGP GKRVGIVGIG GIGHMGILLA KAMGAEVYAF SRGHSKREDS MKLGADHYIA MLEDKGWTEQ YSNALDLLVV CSSSLSKVNF DSIVKIMKIG GSIVSIAAPE VNEKLVLKPL GLMGVSISSS AIGSRKEIEQ LLKLVSEKNV KIWVEKLPIS EEGVSHAFTR MESGDVKYRF TLVDYDKKFH K*	NH
Pyruvate decarboxylase (PDC)
ScPDC1 (YLR044C)	MSEITLGKYL FERLKQVNVN TVFGLPGDFN LSLLDKIYEV EGMRWAGNAN ELNAAYAADG YARIKGMSCI ITTFGVGELS ALNGIAGSYA EHVGVLHVVG VPSISAQAKQ LLLHHTLGNG DFTVFHRMSA NISETTAMIT DIATAPAEID RCIRTTYVTQ RPVYLGLPAN LVDLNVPAKL LQTPIDMSLK PNDAESEKEV IDTILALVKD AKNPVILADA CCSRHDVKAE TKKLIDLTQF PAFVTPMGKG SIDEQHPRYG GVYVGTLSKP EVKEAVESAD LILSVGALLS DFNTGSFSYS YKTKNIVEFH SDHMKIRNAT FPGVQMKFVL QKLLTTIADA AKGYKPVAVP ARTPANAAVP AST…	Golor4|2302394 (E-10)	32.1	13.5	YEL020C PXP1 SGDID:S000000746 (E-131)	Botrytis cinerea T4 ACCESSION CCD47408, similar to 2-hydroxyacyl-CoA lyase 1; 100%C, 70% ID
ScPDC2 (YDR081C)	MLSIQQRYNI CLMAERHPKW TQLELAKWAY ETFQLPKIPS QGTISRLLAR KSTYMNCKEH EKDANRLRKP NNLLVRKILQ EWISQSLWNG IPITSPIIQD TAQAVWHRIP AEHREGNGSF SYKWISNFLS KMDVNISVLD EELPKTPKVW TFEERDVLKA YFSKIPPKDL FTLDEAFLSY NLPLDYAQYE ASSIQRRIEV ATVMLCSNLD GSEKLKPVVV GKYDSYKSFR NYFPNEPNDP VSQSMLGTKM AKKFDISYHS NRKAWLTSNL FHNWLVRWDK RLVAVNRKIW IVLDDSCCHR IINLRLQNIK LVYTSSNSKF LPFNWGVWDE FKTRYRIQQY QALIDLQNRI SKNIQNKNKS ERN…	Golor4|4161008 (E-09)	26.1	33.4	NH	gi|156051806|ref|XP_001591864.1| hypothetical protein SS1G_07310 [Sclerotinia sclerotiorum 1980]
ScPDC5 (YLR134W)	MSEITLGKYL FERLSQVNCN TVFGLPGDFN LSLLDKLYEV KGMRWAGNAN ELNAAYAADG YARIKGMSCI ITTFGVGELS ALNGIAGSYA EHVGVLHVVG VPSISSQAKQ LLLHHTLGNG DFTVFHRMSA NISETTAMIT DIANAPAEID RCIRTTYTTQ RPVYLGLPAN LVDLNVPAKL LETPIDLSLK PNDAEAEAEV VRTVVELIKD AKNPVILADA CASRHDVKAE TKKLMDLTQF PVYVTPMGKG AIDEQHPRYG GVYVGTLSRP EVKKAVESAD LILSIGALLS DFNTGSFSYS YKTKNIVEFH SDHIKIRNAT FPGVQMKFAL QKLLDAIPEV VKDYKPVAVP ARVPITKSTP ANT…	Golor4|1505494 (E-12)	34.8	15.3	YEL020C PXP1 SGDID:S000000746 (E-131)	Botrytis cinerea T4 ACCESSION CCD47408, similar to 2-hydroxyacyl-CoA lyase 1; 100%C, 70% ID
ScPDC6 (YGR087C)	MSEITLGKYL FERLKQVNVN TIFGLPGDFN LSLLDKIYEV DGLRWAGNAN ELNAAYAADG YARIKGLSVL VTTFGVGELS ALNGIAGSYA EHVGVLHVVG VPSISAQAKQ LLLHHTLGNG DFTVFHRMSA NISETTSMIT DIATAPSEID RLIRTTFITQ RPSYLGLPAN LVDLKVPGSL LEKPIDLSLK PNDPEAEKEV IDTVLELIQN SKNPVILSDA CASRHNVKKE TQKLIDLTQF PAFVTPLGKG SIDEQHPRYG GVYVGTLSKQ DVKQAVESAD LILSVGALLS DFNTGSFSYS YKTKNVVEFH SDYVKVKNAT FLGVQMKFAL QNLLKVIPDV VKGYKSVPVP TKTPANKGVP AST…	Golor4|2302394 (E-11)	30.8	21.3	YEL020C PXP1 SGDID:S000000746 (E-131)	Botrytis cinerea T4 ACCESSION CCD47408, similar to 2-hydroxyacyl-CoA lyase 1; 100%C, 70% ID
0= Very low e-value; not possible to calculate, meaning it is a very strong hit. NH= no hit.
Methods: Other sequenced powdery mildew genomes including the reference genome Blumeria graminis f. sp. hordei 14 lack ADH (alcohol dehydrogenase) genes encoding enzymes capable of converting acetaldehyde to ethanol and PDC (pyruvate decarboxylase) genes encoding enzymes capable of converting pyruvate to acetaldehyde (1). To ascertain whether the G. orontii MGH1 genome contains ADH or PDC genes, …
ADH: The best characterized Saccharomyces cerevisiae ADH enzymes (4), encoded by ScADH1 and ScADH2, were BLASTed (tblastn) against the filtered model transcripts of the Golor4 assembly in JGI Mycocosm(5); no hits were found. We then explored other annotated ADHs in yeast: ScAdh3-7. Of these, only ScADH3 and ScADH5 had any hits against Golor4 transcripts. The highest hits against Golor4 had minima…
PDC: The Saccharomyces cerevisiae PDC genes ScPDC1, 2, 5, and 6 have bona fide pyruvate decarboxylase activity. Therefore, these ScPDCs were BLASTED (tblastn) against the filtered model transcripts of the Golor4 assembly. The highest Golor4 hit had minimal coverage (13-33%) and poor (high) e-values (E-9 to E-12). For the Golor4 hit, the top reciprocal tblastn hit was ScPXP1, a putative carbon-car…
References cited: 1. Spanu, P.D. (2012) The genomics of obligate (and nonobligate) biotrophs. Annu. Rev. Phytopathol. 50:91-109. 2. Igor V. Grigoriev, Daniel Cullen, Stephen B. Goodwin, David Hibbett, Thomas W. Jeffries, Christian P. Kubicek, Cheryl Kuske, Jon K. Magnuson, Francis Martin, Joseph W. Spatafora, Adrian Tsang & Scott E. Baker (2011) Fueling the future with fungal genomics, Mycology, …
